# The Anna Karenina model of β cell maturation in development and their dedifferentiation in type 1 and type 2 diabetes

**DOI:** 10.1101/2021.02.16.431507

**Authors:** Sutichot D. Nimkulrat, Zijian Ni, Jared Brown, Christina Kendziorski, Barak Blum

## Abstract

Loss of mature β cell function and identity, or β cell dedifferentiation, is seen in all types of diabetes mellitus. Two competing models explain β cell dedifferentiation in diabetes. In the first model, β cells dedifferentiate in the reverse order of their developmental ontogeny. This model predicts that dedifferentiated β cells resemble β cell progenitors. In the second model, β cell dedifferentiation depends on the type of diabetogenic stress. This model, which we call the “Anna Karenina” model, predicts that in each type of diabetes, β cells dedifferentiate in their own way, depending on how their mature identity is disrupted by any particular diabetogenic stress. We directly tested the two models using a β cell-specific lineage-tracing system coupled with RNA-sequencing in mice. We constructed a multidimensional map of β cell transcriptional trajectories during the normal course of β cell postnatal development and during their dedifferentiation in models of both type 1 diabetes (NOD) and type 2 diabetes (*BTBR-Lep^ob/ob^*). Using this unbiased approach, we show here that despite some similarities between immature and dedifferentiated β cells, β cells dedifferentiation in the two mouse models is not a reversal of developmental ontogeny and is different between different types of diabetes.
