## Supplementary Table 1 for "The Anna Karenina model of β cell maturation in development and their dedifferentiation in type 1 and type 2 diabetes"

### Sheet: Dev_only
1300017J02RIK
1700011H14RIK
1700025G04RIK
1700026L06RIK
2310007B03RIK
2310007L24RIK
2610528J11RIK
2810408A11RIK
2810417H13RIK
2900011O08RIK
4833403I15RIK
4930523C07RIK
5730507C01RIK
5730559C18RIK
6330403A02RIK
9030624G23RIK
9430020K01RIK
A4GALT
A530099J19RIK
A630033H20RIK
AI848285
AU021092
AADAT
AARD
ABCA6
ABCA8A
ABCA9
ABCC6
ABCC9
ABCG2
ABI3BP
ABLIM3
ACAA1B
ACAP1
ACAT3
ACE
ACER2
ACKR2
ACKR3
ACKR4
ACOT1
ACOX2
ACPP
ACPT
ACSBG1
ACTA2
ACTG2
ACTN3
ACY3
ADAM12
ADAM33
ADAMTS1
ADAMTS10
ADAMTS12
ADAMTS14
ADAMTS15
ADAMTS16
ADAMTS17
ADAMTS19
ADAMTS2
ADAMTS20
ADAMTS3
ADAMTS4
ADAMTS5
ADAMTS7
ADAMTS8
ADAMTS9
ADAMTSL1
ADAMTSL2
ADAMTSL3
ADAMTSL4
ADAMTSL5
ADCY1
ADCY2
ADCY4
ADCY5
ADCYAP1R1
ADM
ADRA1A
ADRA2B
AEBP1
AFAP1
AFAP1L1
AFAP1L2
AFF3
AFP
AGMAT
AGRN
AGTR1A
AGTR2
AHNAK
AHRR
AHSG
AIF1L
AJUBA
AKAP12
AKAP2
AKR1B8
ALAS2
ALB
ALDH1A2
ALOX5
AMDHD1
AMN
AMOT
ANGPT2
ANGPTL2
ANKLE1
ANKRD34C
ANLN
ANO2
ANTXR1
ANXA2
ANXA3
ANXA8
AOC3
APBA2
APCDD1
APCS
APLN
APLNR
APOA1
APOA2
APOA4
APOBEC2
APOBEC4
APOC2
APOC3
APOH
APOM
AQP1
AQP3
AR
ARAP3
ARC
ARHGAP10
ARHGAP11A
ARHGAP19
ARHGAP27
ARHGAP28
ARHGAP29
ARHGAP31
ARHGAP36
ARHGAP4
ARHGAP42
ARHGEF15
ARHGEF39
ARHGEF40
ARL4C
ARRDC3
ARSI
ART3
ART4
ASAP2
ASB4
ASCL2
ASF1B
ASPG
ASPM
ASPN
ASTN2
ASXL3
ATOH8
ATP10A
ATP8B4
AUNIP
AURKA
AURKB
AURKC
AVIL
AVPR1A
B3GNT5
BC030867
BC100530
BAI2
BAIAP2L2
BANK1
BARX1
BCAR3
BCAS1
BCL11A
BCL11B
BCL2
BCL2L12
BDKRB2
BEGAIN
BEND5
BGN
BIK
BIRC5
BLM
BLOC1S1
BMF
BMP4
BMP5
BMP6
BMPER
BMX
BNC1
BNC2
BNIP2
BOC
BORA
BRCA1
BRCA2
BRINP1
BST1
BTNL2
BTNL9
BUB1
BUB1B
BZW2
C1QTNF2
C1QTNF3
C1QTNF5
C1QTNF6
C1QTNF7
C1QTNF9
C1S
C530008M17RIK
CACNA1G
CACNA1H
CACNA2D4
CACNG5
CADM3
CALCRL
CALML4
CAMP
CAPN6
CAR12
CAR2
CAR9
CARD14
CASC5
CASP12
CASP3
CAV1
CBLN2
CCDC125
CCDC18
CCDC3
CCDC42B
CCDC60
CCDC67
CCDC69
CCDC74A
CCDC8
CCDC80
CCDC88C
CCL11
CCL21A
CCM2L
CCNA2
CCNB1
CCNB2
CCNF
CCNJL
CCR3
CD109
CD14
CD163
CD1D1
CD1D2
CD248
CD28
CD300LG
CD300LH
CD33
CD34
CD3G
CD55
CD7
CD9
CD93
CDC20
CDC25B
CDC25C
CDC42EP2
CDC45
CDC6
CDC7
CDCA2
CDCA3
CDCA5
CDCA7
CDCA7L
CDCA8
CDH12
CDH13
CDH17
CDH23
CDH24
CDH26
CDH3
CDH5
CDH6
CDHR2
CDHR5
CDK1
CDK2
CDKN1C
CDKN3
CDT1
CECR2
CECR6
CENPA
CENPE
CENPF
CENPH
CENPI
CENPK
CENPM
CENPN
CENPP
CENPW
CEP55
CEP72
CER1
CERCAM
CFH
CFI
CHAF1A
CHAF1B
CHI3L3
CHMP4C
CHODL
CHRDL1
CHRM2
CHRNA3
CHRNA4
CHRNB4
CHST14
CHST15
CHST4
CHST8
CHSY1
CHTF18
CIDEB
CIDEC
CILP2
CIT
CITED1
CKAP2
CKAP2L
CKS2
CLDN1
CLDN15
CLDN4
CLDN5
CLEC14A
CLEC1B
CLEC3B
CLEC4D
CLEC4G
CLRN3
CLSPN
CMA1
CMTM5
CNIH2
CNN1
CNR1
CNTNAP3
COL11A1
COL12A1
COL13A1
COL15A1
COL16A1
COL17A1
COL18A1
COL19A1
COL1A1
COL1A2
COL23A1
COL25A1
COL26A1
COL3A1
COL4A1
COL4A2
COL4A5
COL4A6
COL5A1
COL5A2
COL5A3
COL6A1
COL6A2
COL6A5
COL8A1
COL8A2
COL9A2
COL9A3
COTL1
COX4I2
COX6B2
COX7A1
CPA3
CPA4
CPS1
CPT1B
CPXM1
CPZ
CRABP1
CRB2
CRHR2
CRIM1
CRIP2
CRISPLD1
CRTAC1
CRYAA
CRYAB
CRYM
CSPG4
CSRP1
CSRP2
CTGF
CTLA2B
CTSK
CTXN3
CUBN
CXCL12
CXCL2
CXCR3
CXCR6
CYGB
CYP11A1
CYP1B1
CYP26B1
CYP2D10
CYP2E1
CYP4B1
CYP4F39
CYR61
CYSLTR1
CYYR1
D630003M21RIK
D630033O11RIK
D8ERTD82E
DAAM2
DBF4
DCAKD
DCHS1
DCN
DDAH1
DDAH2
DDR2
DDX39
DENND2A
DEPDC1A
DEPDC1B
DERA
DES
DGAT2
DHH
DIAP3
DKK2
DKK3
DLGAP5
DMC1
DMD
DMKN
DNA2
DNAH1
DNAH7A
DNMT3A
DOC2B
DOCK1
DOCK10
DOCK6
DOCK8
DOK2
DOK4
DOK7
DOT1L
DPEP1
DPT
DPYSL3
DPYSL4
DPYSL5
DSCC1
DSN1
DTL
DTX4
DUSP1
DUSP2
DUSP9
DUXBL2
DYNLT1A
DYNLT1B
DYSF
E130309F12RIK
E2F3
E2F7
E2F8
EAR2
EBF1
EBF2
EBF3
EBF4
ECM1
ECM2
ECSCR
ECT2
EDN1
EDNRA
EDNRB
EFCAB11
EFEMP1
EFNA2
EFNA4
EFNB2
EFS
EGFL6
EGFL7
EGFL8
EGFLAM
EGR1
EGR2
EGR4
EHBP1L1
EHD2
ELANE
ELAVL3
ELF4
ELF5
ELN
ELTD1
EMCN
EME1
EMILIN2
EMILIN3
EMP1
EMP2
EMR4
ENG
ENPP3
EPAS1
EPHA2
EPHA3
EPHA4
EPHA5
EPHB1
EPHB2
EPHB3
EPHB4
EPOR
EPS8L3
ERBB2
ERG
ERICH2
ESAM
ESCO2
ESPL1
ETS1
EVA1A
EVC
EVC2
EVPL
EXO1
EYA2
EZH2
F12
F13A1
F2
F2R
FA2H
FABP1
FABP2
FABP4
FABP7
FADS3
FAM101B
FAM102B
FAM109B
FAM111A
FAM13C
FAM159A
FAM163B
FAM167A
FAM167B
FAM171A2
FAM180A
FAM196A
FAM198A
FAM198B
FAM221A
FAM64A
FAM65C
FAM83D
FAM89A
FANCA
FANCI
FAP
FAT4
FBLN1
FBLN2
FBLN5
FBN2
FBXL7
FBXO48
FBXO5
FCNA
FEV
FFAR4
FGA
FGD5
FGF1
FGF10
FGF18
FGF7
FGFBP1
FGFR1
FGFR2
FGFRL1
FGG
FIGF
FIGN
FIGNL1
FILIP1L
FJX1
FKBP10
FKBP7
FLNA
FLNC
FLRT2
FLRT3
FLT1
FLT3
FLT4
FMNL3
FMOD
FN1
FNDC1
FNDC4
FOLR2
FOS
FOSB
FOXC1
FOXC2
FOXF1
FOXM1
FOXS1
FPR1
FRAT2
FREM1
FRMD6
FST
FSTL1
FXYD3
FXYD7
FZD1
FZD2
FZD4
G0S2
G6PC
GAB1
GABRA1
GABRB1
GABRB2
GALK1
GALM
GALNS
GALNT15
GALNT16
GALNT5
GALNTL6
GAP43
GAPT
GAS1
GAS2L3
GAS7
GATA2
GATA3
GATA5
GATA6
GBGT1
GCNT4
GCSAM
GDF1
GDF6
GDPD2
GEN1
GFI1B
GFPT2
GFRA2
GFRA4
GGT5
GHRL
GIMAP3
GIMAP4
GIMAP5
GIMAP6
GIMAP9
GINS1
GIP
GIPC2
GJA1
GJA4
GJA5
GJB4
GJB5
GJC1
GJD3
GJE1
GLI2
GLI3
GLT8D2
GM13212
GM13304
GM13305
GM4980
GM5077
GM5483
GM684
GM933
GNG11
GNG3
GP9
GPC2
GPC3
GPIHBP1
GPR116
GPR124
GPR126
GPR133
GPR141
GPR153
GPR155
GPR17
GPR176
GPR179
GPR183
GPR20
GPR64
GPR83
GPR88
GPR97
GPR98
GPSM2
GPX7
GPX8
GRAP
GRB10
GREM1
GRIA1
GRIA4
GRID2
GRIK3
GRIN2C
GRIN3A
GRM2
GRRP1
GSG1L
GSG2
GTSE1
GUCA2A
GUCA2B
GUCY1A2
GUCY1A3
GULO
GULP1
GXYLT2
HAAO
HAND2
HAO1
HAO2
HAPLN3
HAS1
HAS2
HAUS8
HBA-A1
HBA-A2
HBB-BS
HBB-BT
HDC
HECW2
HELLS
HEPH
HEY2
HEYL
HGD
HGF
HIC1
HIF3A
HIGD1A
HIGD1B
HIST1H1A
HIST1H1B
HIST1H2AB
HIST1H2AG
HIST1H2AO
HIST1H2AP
HK1
HMCN1
HMGB2
HMGB3
HMGN2
HN1
HOGA1
HOXA2
HOXA3
HOXA5
HOXB2
HOXB4
HOXB5
HOXB6
HOXB7
HOXD3
HOXD8
HOXD9
HP
HPCA
HPCAL4
HPD
HPGD
HRCT1
HS3ST3A1
HS3ST5
HS6ST2
HSD11B1
HSD11B2
HSH2D
HSPA12B
HSPB2
HSPB7
HSPG2
HTR2B
HTR3A
HTRA3
HUNK
ICAM2
ICOS
ID1
ID3
ID4
IER2
IER3
IER5L
IFITM1
IFITM2
IFITM3
IFITM6
IGF1
IGF2
IGF2BP1
IGF2BP2
IGFBP2
IGFBP3
IGFBP4
IGFBP6
IGFBP7
IGFBPL1
IGSF1
IGSF10
IGSF3
IGSF9
IL11RA1
IL17D
IL17RD
IL18RAP
IL1RL1
IL1RL2
IL2RB
IL33
IL34
IL6
IMPA2
INCENP
INF2
INSC
IQGAP3
IRX1
ISLR
ISM1
ISX
ITGA1
ITGA11
ITGA5
ITGA7
ITGA8
ITGA9
ITGAE
ITGB3
ITGB7
ITIH3
ITIH5
ITLN1
ITM2A
ITPR3
ITPRIPL1
JAG1
JDP2
JPH1
JPH2
JPH4
JUN
JUNB
KANK2
KANK3
KBTBD13
KCNA1
KCNA5
KCNAB1
KCNE1L
KCNE3
KCNE4
KCNG2
KCNH8
KCNJ14
KCNJ8
KCNK16
KCNK3
KCNK9
KCNT1
KCP
KDR
KIF11
KIF14
KIF15
KIF18A
KIF18B
KIF20A
KIF20B
KIF22
KIF23
KIF26A
KIF26B
KIF2C
KIF4
KIFC1
KIFC5B
KIRREL
KIT
KITL
KLF2
KLHL13
KLHL4
KLHL5
KLK8
KMO
KNG1
KNSTRN
KRT14
KRT19
KRT27
KRT80
KSR1
LAMA1
LAMA2
LAMA4
LAMA5
LAMB1
LAMB2
LAMC1
LAMC3
LARGE
LARP6
LATS2
LAYN
LCN2
LDB2
LDHA
LEAP2
LFNG
LGALS1
LGALS7
LGI2
LHFP
LIG1
LIMS2
LIN9
LIPC
LMNB1
LMO2
LMO4
LMOD1
LMX1B
LOX
LOXL1
LOXL4
LPAR1
LPAR4
LPHN2
LRAT
LRIG3
LRP1
LRP2
LRP5
LRR1
LRRC15
LRRC17
LRRC25
LRRC32
LRRC3B
LRRC4C
LRRN4
LRRN4CL
LRRTM3
LSAMP
LTB
LTB4R1
LTBP1
LTBP2
LTBP4
LTC4S
LTF
LUM
LY6C1
LY6C2
LYNX1
LYVE1
MAB21L1
MAB21L2
MAD2L1
MADCAM1
MAFB
MALL
MAMDC2
MAMDC4
MAMSTR
MAP3K6
MAP3K7CL
MAP4K1
MAPK15
2021-03-01
MARCKS
MARCKSL1
MARCO
MAS1
MASP1
MBL2
MBNL3
MCAM
MCHR1
MCM10
MCM3
MCM5
MCM6
MDK
MEF2C
MEGF6
MEOX2
MEP1A
MEST
METTL7B
MEX3B
MFAP2
MFAP4
MFAP5
MFNG
MFSD2A
MGL2
MGLL
MGP
MGST1
MIA
MICAL1
MIS18BP1
MKI67
MLF1
MLF1IP
MMD2
MMP11
MMP16
MMP17
MMP19
MMP23
MMP8
MMP9
MMRN1
MMRN2
MMS22L
MN1
MND1
MOV10
MOXD1
MPO
MPZL2
MRC2
MRVI1
MS4A4B
MS4A4D
MS4A8A
MSC
MSLN
MSRB3
MST1R
MSX1
MTAP7D3
MTFR2
MTL5
MUC13
MUSTN1
MXD3
MYADM
MYB
MYBL2
MYC
MYCT1
MYH11
MYH8
MYL9
MYLK
MYO1H
MYO7B
MYOM3
MYRF
MYZAP
NAALAD2
NASP
NCAPG
NCAPH
NCKAP5L
NCS1
NDC80
NDNF
NDRG2
NDST3
NDUFA4L2
NEFL
NEIL3
NEK2
NELL2
NEURL1B
NEXN
NFATC4
NFE2
NFIA
NFIB
NFKBID
NGF
NGP
NHSL1
NID1
NID2
NIT2
NKAIN1
NKAIN4
NKD1
NKD2
NKG7
NKX2-3
NKX3-2
NLRP3
NLRP6
NMBR
NNAT
NNMT
NOG
NOS1
NOTCH3
NOV
NOX4
NPB
NPNT
NPPC
NPR3
NR1I2
NR2F2
NR4A1
NRARP
NREP
NRG2
NRGN
NRK
NRM
NRN1
NRP1
NRXN2
NSG1
NT5DC2
NT5E
NTF3
NTNG1
NUF2
NUMBL
NUSAP1
NXNL2
NYNRIN
OAF
OBSCN
OGN
OIP5
OIT3
OLFML1
OLFML2A
OLFML2B
OLFR558
OLFR78
OMD
OPCML
OPRL1
OPTC
ORC1
OSM
OSMR
OSR1
OSR2
OTOA
P2RX2
P2RX5
P2RX6
P2RY2
P4HA3
PABPC4L
PALD1
PALM2
PANX1
PAPLN
PAPPA
PAQR4
PAQR7
PARPBP
PAX4
PBK
PCDH12
PCDH17
PCDH18
PCDH19
PCDH20
PCDH7
PCDH8
PCDHB3
PCDHB7
PCK1
PCOLCE
PCSK5
PDE1A
PDE2A
PDE3A
PDE6B
PDE6C
PDE9A
PDGFRA
PDGFRB
PDLIM1
PDLIM2
PDLIM3
PDLIM7
PDPN
PDZD2
PDZK1
PDZRN4
PEAR1
PECAM1
PEG10
PELI2
PGLYRP2
PGM5
PHLDA1
PHLDA2
PHOX2A
PHOX2B
PI16
PIEZO1
PIEZO2
PIF1
PINLYP
PIRT
PITX2
PKHD1L1
PKN3
PKNOX2
PLA1A
PLA2G12B
PLA2R1
PLAC1
PLAC8
PLAC9A
PLAC9B
PLAGL1
PLCD1
PLCE1
PLCH2
PLCL1
PLD2
PLD5
PLEKHG1
PLEKHG2
PLK1
PLOD2
PLSCR4
PLVAP
PLXDC1
PLXDC2
PLXNA4
PLXNB3
PMF1
PMP22
PNOC
POC1A
PODN
PODXL
POLE
POLE2
POPDC2
POSTN
POU2F2
POU3F4
PPAP2A
PPIC
PPM1J
PPP1R14A
PPP1R17
PPP1R27
PPP1R36
PRC1
PRDM16
PRDM5
PRDM6
PRDM8
PRELP
PREX2
PRG2
PRKCDBP
PRKCH
PRKCQ
PRKD3
PRKG1
PRND
PROC
PRODH2
PROS1
PRPH
PRR5
PRR7
PRRG1
PRRG3
PRRT4
PRRX1
PRRX2
PRSS1
PRSS12
PRSS35
PRSS50
PRTG
PRTN3
PRX
PSMA8
PSTPIP1
PTCH2
PTGFRN
PTGIR
PTGIS
PTH1R
PTK7
PTN
PTPLA
PTPLAD2
PTPN14
PTPN7
PTPRB
PTPRCAP
PTPRG
PTRF
PTTG1
PTX3
PXDN
PYGL
PYGM
PYY
PZP
QK
QPRT
RAB15
RAB31
RAB33A
RAD51
RAD51AP1
RAD51B
RAD54B
RAD54L
RAI14
RALYL
RAMP3
RARB
RARRES2
RASA3
RASD1
RASGRP2
RASGRP3
RASL11A
RASL12
RASSF9
RAVER2
RBM46
RBMS3
RBP1
RBP2
RBP7
RBPMS2
RCN3
RCSD1
RELN
REM1
REST
RETNLG
RFC5
RFTN2
RFX8
RGCC
RGMA
RGN
RGS12
RGS18
RGS5
RHBDF1
RHOC
RHOJ
RIIAD1
RIMKLB
RIN3
RND3
RNF122
RNF144A
RNF152
RNF39
ROBO4
RRM2
RSPO1
RXRG
S100A16
S100A6
S100A8
S100A9
S100B
S1PR1
S1PR2
S1PR3
SAMD4
SAMD5
SAPCD2
SASH1
SBK1
SBSPON
SCARA3
SCARA5
SCARB1
SCN7A
SCT
SDC1
SDC2
SDK1
SDPR
SECTM1A
SELENBP1
SELENBP2
SEMA3A
SEMA3B
SEMA3D
SEMA3F
SEMA4C
SEMA5A
SEMA5B
SEMA6A
2021-09-01
2021-09-06
SERPINA1A
SERPINA1C
SERPINA6
SERPINB6B
SERPINC1
SERPIND1
SERPINE1
SERPINE2
SERPINF1
SERPINF2
SERPINH1
SFRP1
SFRP2
SFRP4
SGCE
SGOL1
SGOL2
SH3BP1
SH3BP5
SH3TC1
SH3TC2
SHCBP1
SHCBP1L
SHD
SHE
SHISA3
SHISA4
SHISA9
SHMT1
SIDT1
SIGLEC1
SIGLECH
SIPA1
SKA1
SKA3
SKP2
SLC10A6
SLC12A7
SLC13A4
SLC16A1
SLC16A2
SLC16A3
SLC19A3
SLC1A5
SLC25A18
SLC25A53
SLC26A7
SLC27A2
SLC27A6
SLC2A3
SLC2A4
SLC38A5
SLC38A8
SLC39A2
SLC43A1
SLC43A3
SLC45A3
SLC52A3
SLC5A11
SLC5A7
SLC6A13
SLC6A20A
SLC7A10
SLFN4
SLIT1
SLIT2
SLIT3
SLITRK4
SMAD6
SMAGP
SMARCA1
SMC2
SMIM3
SMO
SMOC2
SMPDL3B
SMTN
SMTNL2
SNAI1
SNAI2
SNCAIP
SNED1
SNN
SOCS3
SOD3
SORBS3
SORCS1
SOX10
SOX11
SOX17
SOX18
SOX21
SOX5
SOX6
SOX7
SPAG5
SPARC
SPATS2L
SPDL1
SPHK1
SPIN4
SPON1
SPRN
SPRY1
SPRY2
SPSB1
SRGAP3
SRPX
SRPX2
SSC5D
SSPN
SSTR5
SSU2
ST6GALNAC3
ST8SIA2
ST8SIA4
STAC
STAG3
STARD8
STEAP3
STFA2
STFA3
STIL
STK17B
STMN1
STMN2
STON2
STRA6
SULF1
SULT5A1
SUSD5
SVEP1
SVOPL
SWAP70
SYDE1
SYNGR4
SYNM
SYT17
SYTL2
TACC3
TAGLN
TAX1BP3
TBC1D10C
TBC1D2B
TBKBP1
TBX2
TBX21
TBX3
TBXA2R
TCF15
TCF19
TCF21
TCF7
TCFL5
TDG
TEK
TESPA1
TFPI
TGFB1I1
TGFB2
TGFB3
THBS1
THBS2
THBS3
THBS4
THSD1
THY1
TIAM2
TICRR
TIE1
TIMD4
TIMELESS
TIMP2
TIMP3
TINAGL1
TK1
TLDC2
TLX1
TLX2
TM4SF1
TMEFF1
TMEFF2
TMEM100
TMEM132A
TMEM132C
TMEM136
TMEM200B
TMEM204
TMEM44
TMEM88
TMEM8C
TMEM91
TMPRSS5
TMPRSS6
TMPRSS7
TMSB15B2
TNC
TNF
TNFAIP6
TNFAIP8L3
TNFRSF13B
TNFRSF19
TNR
TNS1
TNXB
TOP2A
TPBG
TPM1
TPM2
TPPP
TPPP3
TPSAB1
TPSB2
TPX2
TRABD2B
TRAF4
TRAIP
TREML4
TRH
TRIB2
TRIL
TRIM12C
TRIM47
TRIM59
TRIM71
TRIP13
TRIP6
TROAP
TRP53I11
TRPC3
TRPC6
TRPV4
TSLP
TSPAN11
TSPAN18
TTC36
TTK
TTYH3
TUBB5
TULP1
TWIST2
TYRO3
UBASH3B
UBE2C
UBE2U
UGT1A6A
UGT1A6B
UGT2B35
UGT2B36
UHRF1
ULBP1
UMODL1
UNC45B
UNC5C
UNG
UPK1B
UPK3B
USHBP1
VANGL2
VCAN
VEGFC
VGLL3
VOPP1
VSTM4
VWA1
VWA2
VWA3A
VWF
WBSCR17
WDR16
WFDC1
WFDC10
WFDC15B
WFDC2
WFIKKN2
WIF1
WIPF1
WISP1
WISP2
WNT11
WNT2
WNT2B
WNT5A
WNT6
WNT7B
WSCD2
WT1
WTIP
WWC2
WWTR1
XKR5
XPNPEP2
YAP1
ZAP70
ZBTB46
ZBTB7C
ZCCHC24
ZCCHC5
ZDHHC15
ZFHX4
ZFP114
ZFP185
ZFP286
ZFP36
ZFP366
ZFP36L1
ZFP423
ZFP521
ZFP541
ZFP57
ZFP703
ZFP711
ZFPM2
ZIM1
ZWILCH

### Sheet: T1D_only
2310014L17RIK
9930111J21RIK2
AW112010
ADAMDEC1
ADAP2
ADORA2B
AIM1
AMICA1
AMY1
AMZ1
APOL10B
APOL9A
APOL9B
ARHGAP8
ARID5A
ARL5C
ARPC1B
ART2B
B2M
B4GALNT1
BATF2
BCL2A1A
BCL2A1D
BCL3
BEST1
BGLAP3
BID
BIRC3
BLNK
C130026I21RIK
C1QA
C3
C4B
C4BP
CAR13
CARD11
CASP1
CASP4
CCL5
CCL8
CCR6
CCRL2
CD22
CD244
CD274
CD300A
CD300E
CD38
CD40
CD80
CD83
CDKN1A
CH25H
CHL1
CIITA
CLDN23
CLEC4B1
CRYBB3
CST7
CTSB
CTSZ
CXCL10
CXCL13
CXCL9
DAPL1
DDX58
DDX60
DHX58
DNASE1L3
DOK1
DRAM1
DTNA
DTX3L
EPSTI1
ERAP1
F830016B08RIK
FAM19A4
FAM26F
FAS
FCER1G
FCGR4
FGL2
FHL3
GBP10
GBP2
GBP2B
GBP3
GBP4
GBP5
GBP6
GBP7
GBP8
GDA
GLIPR1
GM11127
GM12185
GM13154
GM14446
GM15056
GM1965
GM4841
GM4951
GM5431
GM6034
GNA15
GPR18
GPR31B
GPR35
GPR65
H2-D1
H2-DMA
H2-DMB2
H2-EB1
H2-K1
H2-M2
H2-M3
H2-Q1
H2-Q10
H2-Q2
H2-Q6
H2-Q7
H2-T22
H2-T23
HAL
HERC6
HIST1H2BF
HIST2H2AC
HIST2H2BB
HPSE
I830012O16RIK
IDNK
IDO1
IDO2
IFI27
IFI30
IFI47
IFIT1
IFIT3
IGTP
IIGP1
IL12B
IL12RB1
IL15RA
IL18BP
IL18R1
IL1B
IL4I1
IL4RA
IRF1
IRF7
IRF8
IRF9
IRG1
IRGM1
IRGM2
ISG15
KCNJ10
KLRA17
KLRA2
KLRA8
KLRA9
KLRB1B
KRT25
KYNU
LAG3
LAIR1
LCP1
LITAF
LRRK2
LY6E
LY75
LY9
MARCH1
MEFV
MLKL
MMP25
MPEG1
MS4A4C
MYO1E
MYOF
NCCRP1
NCKAP1L
NFKB2
NLRC5
NMI
NOS2
NR1H3
OAS1A
OAS1G
OAS2
OASL2
PAM
PARP12
PARP14
PARP9
PDCD1
PDCD1LG2
PGM2L1
PHF11B
PIGR
PIGZ
PIK3CD
PILRA
PLA2G2D
PLCG2
PLEK
PLEKHA2
PPFIA4
PPM1N
PSMB10
PSMB8
PSMB9
PSME1
PSME2
PSME2B
PTAFR
PTPN22
RBP4
RGS1
RGS10
RHBDF2
RHBG
RHOX5
RSAD2
RTP4
RUNX3
S100G
SAMHD1
SAT1
SCIMP
SERPINA3F
SERPINA3G
SERPINA3I
SERPINA3N
SFN
SHISA5
SIRPB1A
SIRPB1C
SLAMF6
SLAMF8
SLC16A8
SLC1A3
SLC22A2
SNX10
SNX20
SOCS1
SP110
SPN
SPP1
ST8SIA6
STAT1
STAT2
SYK
TAP1
TAP2
TAPBP
TAPBPL
TGTP1
TGTP2
TICAM2
TIFA
TIFAB
TLR1
TLR12
TLR2
TLR3
TMEM140
TMEM71
TMSB4X
TMTC1
TNFAIP3
TNFRSF12A
TNFRSF14
TNFRSF23
TNFSF10
TNFSF13
TNFSF13B
TNIP3
TPH1
TRIM21
TRIM34A
TRIM34B
TSPAN10
UBA7
UBD
UBE2L6
UNC93B1
UST
WDR72
WNT10A
WNT9A
XAF1
ZBP1
ZFP296

### Sheet: T2D_only
1700001L19RIK
3632451O06RIK
4833427G06RIK
4930404A10RIK
4930555G01RIK
A1CF
A630095E13RIK
ACHE
ACOT12
ACTN2
AEN
AKAP3
ALCAM
ALDH1A3
ALDOB
ALOX15
AMIGO2
APOF
AQP4
ASB11
ASB9
ASIC2
BC051070
BCAT1
BDNF
BMP3
BPIFA3
C1QL3
CADPS2
CALB1
CARTPT
CCDC160
CCK
CCNG1
CCR2
CGREF1
CLCN5
CPB2
CRISP2
CRISPLD2
CSN3
CYB5R2
CYP4X1
D330045A20RIK
D830030K20RIK
DCDC2A
DCT
DIO1
DNAH11
DNASE2B
DPP4
DUSP4
DYNC1I1
EFNA3
ENDOU
ENPP1
ETV1
FAM213A
FBP2
FDFT1
FUT4
GABRD
GBE1
GCHFR
GFRA1
GLDC
GM10406
GM2897
GM3500
GM3739
GM5796
GM609
GM6484
GPBAR1
GPRC5A
GPRIN3
GSTO2
GUCY2C
HAP1
IRAK3
JAKMIP3
KCTD12
KCNS3
KDELR3
KLF10
KLHL38
KRTAP17-1
LPIN2
MAN1A
MARCH11
MMP12
MRO
MT3
NRIP3
NXPH1
NYAP2
OXTR
PABPN1L
PAMR1
PCP4L1
PDK4
PIP4K2A
PLEKHB1
PMEL
PON3
PTPRK
RASGRF2
REG3G
RGS16
RHOX3A
RHOX3E
RHOX3F
RHOX3H
ROS1
RSPO4
S100A3
SCARF2
SCN2A1
SCN3A
SEL1L3
SERPINA7
SHISA2
SLC1A1
SLC38A11
SLC39A11
SLC7A11
SLCO1A6
SNX31
SORCS2
SSTR1
STEAP1
SVAL2
SYCE1
TESC
THRSP
TLE1
TM4SF20
TMEM179
TMEM252
TMEM37
TMEM98
TMPRSS2
TMTC3
TNFRSF21
TOP1MT
TOX
TRIM58
TSPAN33
TTC25
TTR
TXNIP
VAV3
VSTM2A
ZCCHC12

### Sheet: Dev_&_T1D
1110032F04RIK
1810033B17RIK
A630001G21RIK
AB124611
AI607873
ABCG3
ABI3
ACVRL1
ADAM19
ADAP1
ADCY7
AGPAT4
AIF1
AMPD3
ANTXR2
ANXA1
AOAH
APBB1IP
ARHGAP15
ARHGAP30
ARHGDIB
ASB2
ASPA
B3GNT7
B430306N03RIK
BC028528
BC035044
BASP1
BATF
BATF3
BST2
BTK
BTLA
C130050O18RIK
C130074G19RIK
C1RA
C1RB
CALCB
CASP7
CBR2
CCDC102A
CCL12
CCL2
CCL24
CCL3
CCL4
CCL7
CCR1
CCR7
CD180
CD209F
CD209G
CD300LF
CD302
CD37
CD4
CD52
CD69
CD79B
CD86
CD97
CFB
CFP
CHI3L1
CHST1
CHST7
CLDN11
CLEC10A
CLEC4A1
CLEC4A3
CLEC4E
CLIC5
CMKLR1
CMTM3
CMTM7
CNN2
COL9A1
COLQ
CORO1A
CPNE2
CREB5
CRYBA2
CSF3R
CTSC
CXCL1
DENND2C
DGKI
DKKL1
DOCK2
EMP3
EPB4.1L2
EVI2A
EVI2B
EXOC3L4
F10
FABP5
FAM49A
FBLIM1
FBN1
FCGR1
FCGRT
FES
FGB
FGR
FLI1
FPR2
FSCN1
FYB
GEM
GLIPR2
GM14548
GM4070
GM5150
GM6377
GMFG
GNG13
GPM6B
GPR132
GPSM3
GPX2
GSDMD
GVIN1
GYK
GYPC
H2-OA
HEBP1
HK2
HK3
HLX
HRH2
HTRA1
HTRA4
ICAM1
ICOSL
IFI202B
IFI203
IFI204
IFI205
IFI27L2A
IFI44
IFIH1
IFIT2
IGF2BP3
IKZF1
IL16
IL21R
IL27RA
IL2RG
IP6K3
ITGAL
ITPRIPL2
KCNA3
KCNT2
KIF7
KLF14
KLF4
KLF6
KLHL6
LCP2
LGALS9
LIPG
LOXL3
LRRK1
LRTM2
LSP1
LST1
LY6A
LY6I
M1AP
MAB21L3
MAF
MAG
MAML2
MCOLN2
MDFIC
MELK
MMP14
MMP2
MNDA
MNDAL
MRC1
MS4A6B
MS4A6C
MYCL
MYO1G
MYO7A
NAIP6
NAPSA
NCF1
NIACR1
NLRP1A
NOD2
NPL
NRP2
NRROS
NXPE5
OLFML3
P2RX7
P2RY13
PF4
PGLYRP1
PHF11A
PHF11D
PHYHD1
PILRB1
PILRB2
PIRA2
PIRB
PLA2G16
PLA2G4A
PLBD1
PLCB2
PLEKHO1
PLEKHO2
PLXND1
PMAIP1
PTGS1
PTGS2
PTPRE
RAB32
RAB38
RAB3IL1
RAC2
RBMS1
RCN1
RENBP
RGS14
RGS19
RHOH
RIPK3
RNASE6
RRAD
SAA3
SAMSN1
SASH3
SELL
SELPLG
SERPINA3M
SERPINB8
SERPING1
SH3PXD2B
SLA
SLC13A3
SLC15A3
SLC38A1
SLFN2
SP100
SRGN
STEAP4
STOM
STX11
TFEC
TGFBI
TGFBR2
TGIF1
TGM1
TGM2
THEMIS2
TIMP1
TLR6
TLR7
TM6SF1
TMEM173
TMEM200A
TMEM26
TNFAIP2
TNFAIP8L2
TRAF1
TRAF3IP3
TRIM30A
TRIM30D
TRIM6
TSPAN32
VCAM1
VIM
WDFY4
WFDC17
ZEB2
ZYX

### Sheet: Dev_&_T2D
1810009J06RIK
ADAM8
ANGPTL4
ANKRD6
APOE
ARHGAP22
ARHGEF3
ATP12A
CAP2
CAPG
CCDC13
CD2
CD300LB
CD36
CLMP
COCH
COL14A1
CTHRC1
CTSE
CYP17A1
DAB2
DBN1
DCBLD1
DCTD
DLC1
DNAH9
DPEP2
DUSP6
EGLN3
FCRLS
FHL2
FMNL1
FREM2
FXYD6
GAST
GDF10
GM1140
GM14692
GM3488
GM5294
GM973
GPR34
GPRC5B
GRIA3
GTF2A1L
GUCY1B3
HHIPL1
HMGCS2
HMHA1
IL7R
ILDR2
INHBA
KCNK2
KCNMB4
KLHL29
LDLRAD3
LHFPL1
LHFPL2
LIN7A
ME3
MGARP
MSLNL
MYL4
NEK10
NTN4
PAQR9
PLAT
PLAU
PRKG2
PRSS23
PTER
RAPGEF3
RASAL1
RHOD
RUNX1T1
RYR2
SLCO2B1
SPP2
SPSB4
SYNC
TAGLN3
TCF7L1
TMSB10
TREM2
TRF
TSPAN1
TSPAN6
UGT1A1
UOX
VASH2

### Sheet: T1D_&_T2D
ACP5
ANXA10
ARL11
ARRDC4
ATP6V0D2
BCL2A1B
C1RL
CCR5
CD300LD
CD44
CD72
CD74
CLEC12A
CRCT1
CTSS
CXCL16
CYBB
CYP4F18
EDA2R
GC
GM3558
GNG2
GPNMB
GPR114
H2-AA
H2-AB1
H2-DMB1
HAVCR2
HVCN1
IL1RN
ITGAX
LAT2
LGALS3BP
LPCAT2
LY86
MAPK4
MORC1
MS4A7
PHLDA3
PIK3R5
PLA2G7
PLB1
RSPH4A
SERPINA10
SH2D1B1
SIRPB1B
SLAMF7
SLAMF9
SLC5A10
SMOC1
SPRR1A
TLR5
TMEM212
ZMYND15

### Sheet: Dev_&_T1D_&_T2D
4632428N05RIK
5430435G22RIK
AF251705
ARHGAP25
ARHGEF6
ARID5B
AXL
BIN2
BMP2
C1QB
C1QC
C3AR1
C5AR1
CAV2
CCDC33
CCL6
CCL9
CD200R1
CD48
CD53
CD68
CLEC4A2
CLEC4N
CLEC5A
CPED1
CSF1R
CTSH
CX3CR1
CXCR4
CYBA
CYTH4
DHRS9
DLK1
DSE
EMR1
FAM212A
FCGR2B
FCGR3
FERMT3
FXYD5
GM2663
GM3411
GNGT2
GP49A
HCK
HCLS1
IGSF6
IL10RA
IL1A
INPP5D
IRF5
ITGAM
ITGB2
LAPTM5
LGALS3
LILRA6
LILRB4
LYN
LYZ2
MDGA1
MERTK
MFGE8
MS4A6D
MSN
MSR1
MYO1F
NCF2
NCF4
NFAM1
PARVG
PDGFB
PFKFB3
PIK3R6
PLAUR
PLD4
PLTP
PLXNC1
PPP1R18
PTPRC
PXDC1
RAB30
RFTN1
SLC11A1
SLC37A2
SPI1
STAB1
STBD1
SULF2
SUSD3
TBXAS1
TGFB1
THSD7A
TLR13
TLR8
TMEM119
TNFRSF1B
TNNI2
TSPAN4
TUBB6
TYROBP
VAV1
