## Supplementary Table 2 for "The Anna Karenina model of β cell maturation in development and their dedifferentiation in type 1 and type 2 diabetes"

### Sheet: Dev_only
1700001L19RIK
1700003E16RIK
1700003M02RIK
1700023E05RIK
2210010C04RIK
2410012M07RIK
2610018G03RIK
2610305D13RIK
4933402N22RIK
5033411D12RIK
9230104L09RIK
9330159F19RIK
A330050F15RIK
A630095E13RIK
A730017C20RIK
AI182371
AY761184
ACTRT3
ADH1
ADH4
ADM2
AGAP2
AIFM3
AKAP13
AKAP3
AKP3
AKR1C14
ALDH1L2
AMER2
AMER3
AMPH
ANG
ANGPTL7
ANKEF1
ANKRD22
ANXA10
AQP12
AREG
ASB11
ASB15
ASB16
ATF5
ATP2C2
B230359F08RIK
B3GALT2
BCAN
BCAT1
BCKDHB
C1RL
C8B
CABP1
CABP2
CACNA1F
CACNG2
CALY
CAR10
CASKIN1
CBS
CBX7
CCDC105
CCDC17
CCDC178
CCDC28A
CCDC87
CCKAR
CCL8
CD274
CDH8
CEL
CELA1
CELA2A
CELA3B
CELF6
CES1E
CHAC1
CHRDL2
CHST11
CLPS
CLSTN3
CNGB3
CNTNAP2
CNTNAP5C
CPA1
CPA2
CPB1
CPEB1
CRLF1
CSN3
CTF1
CTNND2
CTRB1
CTRC
CTRL
CUZD1
CXX1C
CYP26A1
DACH2
DAPL1
DDIT3
DEGS2
DGKG
DIRAS1
DMBT1
DOCK3
DPP7
DUSP14
DUSP15
DYDC2
EEF1A2
EFHC2
ELOVL4
ENO2
EPHA10
ERN1
ERP27
ERV3
EVA1C
EXTL1
FAM135B
FAM159B
FAM169A
FAM189A1
FBXO2
FBXW10
FGF21
FGF9
FRMPD4
FUT1
GAL
GBP6
GBP8
GC
GCM1
GGH
GGN
GGT1
GLRB
GLS2
GLT1D1
GM13011
GM4841
GM5640
GM6588
GM996
GNMT
GP2
GPR123
GPR135
GPRASP1
GREM2
GRIA2
GSDMA
GSTA1
GZMK
H2-M10.1
HAMP2
HAPLN1
HAPLN4
HHIPL2
HIST2H3C2
HNMT
HSD17B13
HSD3B2
HSF4
ICAM4
IDO1
IGTP
IIGP1
IQUB
JAKMIP2
JAKMIP3
KAZALD1
KCNA2
KCNH1
KCNIP4
KCNQ2
KIF5C
KIF9
KLF15
KLHL33
KLK1
KLK1B11
KLK1B16
KLK1B21
KLK1B24
KLK1B3
KLK1B4
KLK1B5
KRT222
LEFTY1
LEPREL1
LGI1
LIN28A
LMTK3
LRRC18
LRRC6
LUZP2
MAP3K13
MAP3K19
MAP7D2
MAPK10
MC5R
MDH1B
METTL7A2
MKX
MMP12
MOCOS
MOGAT1
MRAP2
MSX2
MT1
MT2
MT3
MYH13
NALCN
NAP1L5
NCEH1
NDUFS2
NEGR1
NEK11
NELL1
NHLRC1
NMNAT2
NOL3
NR3C2
NRSN1
NRXN1
NUPR1
OLFM3
OLFR1238
OLFR330
OXTR
P2RY14
PCDHA2
PDE10A
PDE5A
PDIA2
PDYN
PDZD7
PELI3
PGC
PIGR
PITX3
PKD1L2
PLA2G1B
PLCD4
PLCXD1
PNLIP
PNLIPRP2
PPP1R3B
PRDM14
PRKAA2
PRLR
PROB1
PROKR2
PRSS2
PSG16
PSTPIP2
PTF1A
RAB26
RASD2
RASGRF2
RBM20
REC8
REG1
REG3D
RELL2
RERG
RESP18
RGS2
RGS4
RGS9
RNASE1
RRAGD
RTBDN
SAMD12
SCEL
SCN4A
SCRT1
SDR9C7
SERPINA10
SERPINA7
SERPINI1
SERPINI2
SERTM1
SFTPA1
SLC16A11
SLC22A4
SLC26A3
SLC2A13
SLC39A5
SLC41A3
SLC4A10
SLC5A5
SLC6A17
SLMO1
SNAP91
SNRPN
SOGA3
SPEF2
SPINK3
SPRR1A
SRRM4
ST6GAL2
STMN3
STRIP2
SYBU
SYCN
SYNGR3
SYNPR
SYT4
TAAR2
TANC2
TCEAL3
TESCL
TFF2
THRSP
TMED11
TMED6
TMEM59L
TMEM63C
TNFRSF11B
TPD52L1
TPH1
TPO
TRIB3
TRIM2
TRIM66
TRIM9
TRNP1
TRPM1
TRY4
TRY5
TTBK1
TTC18
TTLL9
TTYH1
TUBA8
TXLNB
UBD
UGT2B34
USP18
VIPR1
VSNL1
WDR17
WDR72
WFDC16
WNT4
ZCCHC12
ZFP941
ZG16
ZRSR1
ZYG11A

### Sheet: T1D_only
2010015L04RIK
2200002J24RIK
2310007L24RIK
4930505A04RIK
4931406B18RIK
6030419C18RIK
A630076J17RIK
AADAC
AARD
ACAA1B
ACOT5
ACRBP
ADAM1A
ADCYAP1R1
AGR2
AGTR1A
AKR1E1
ANGPT2
ANKRD29
ANKRD55
ANO2
AOC1
AOX3
APOA1
APOA4
APOB
APOC2
AQP4
ARHGEF38
ARMC4
ASTN1
ATP4A
B4GALNT2
BC049730
BC089597
BC096441
BPI
C530008M17RIK
CACNA1E
CALCOCO2
CAPS2
CCDC148
CCDC24
CCNB1IP1
CD247
CDH3
CDX4
CES2A
CES2E
CES5A
CFHR1
CHST9
COL6A6
CRYM
CSPG5
CTCFL
CWC22
CYM
CYP2D26
D130043K22RIK
D830030K20RIK
DCT
DNAH8
DNAJB7
DOK7
DZIP1L
ERCC2
ERDR1
FABP2
FAM179A
FAM57B
FBLN7
FBP1
FBXO41
FRZB
GAL3ST2
GAS2
GIP
GM10408
GM766
GNG3
GP5
GRM1
GUCA2B
HIST1H2AD
HIST1H2AE
HIST1H2AN
HIST1H2BQ
HIST1H3D
HIST1H4D
HMGA1-RS1
HR
HSD3B3
HTR5B
IFITM10
IGFBP5
IGFLR1
ILTIFB
IQCG
ITK
JAKMIP1
KCNJ5
KCTD12B
KHDC3
KIFC2
KLHL30
KLHL41
KLK14
KRT20
KRT86
LEAP2
LGALS4
LGI4
LRRC19
LRRC36
LTA
LYRM7
MEOX1
MEP1B
MICALL2
MLXIPL
MOGAT2
MPZ
MSH5
MSLNL
NEB
NECAB3
NOTCH3
NRXN3
OLFR536
POU6F1
PABPN1L
PANX2
PAPPA
PAX8
PCSK4
PDE4C
PDZRN3
PLCH2
PLEKHA4
PLK5
PNOC
POPDC3
PPIL6
PPP2R2C
PROK1
PSG29
RBP2
RELT
RGL2
RGS11
RGS8
RHAG
RIT2
RMND1
RNF150
RNF165
RNF182
RNF183
SAPCD1
SCUBE2
SEMA6C
SEP4
SHISA2
SLC10A4
SLC15A2
SLC22A29
SLC23A1
SLC6A19
SPACA1
SRCIN1
ST8SIA1
STYK1
SVOPL
TACR1
TCF7L1
TEKT1
TEX11
TMEM14C
TMEM191C
TMPRSS11A
TNFAIP8L3
TRIM58
UGT2B5
UNG
USH2A
USP17LA
VMN2R46
XRCC3
ZAN
ZFP146
ZFP541
ZFP575
ZFP871

### Sheet: T2D_only
1700026L06RIK
1700067K01RIK
2310061N02RIK
2410004P03RIK
4932438H23RIK
5830473C10RIK
9430069I07RIK
AU023871
ABCG4
ADAM5
ADAMTS14
ADAMTSL3
ADORA1
ADORA2B
AGBL4
AKR1C19
ANKLE1
ANKRD2
ANKRD33B
ANKRD45
ANLN
APOL9B
APOLD1
ARHGAP20
ARHGEF39
ASPHD2
ASPM
ATRNL1
B3GNT9
BC030867
BBS12
BCL11B
BIK
BIRC5
BUB1
BUB1B
BZRAP1
C2
CABP7
CAMTA1
CAR15
CASC5
CBX3
CCDC18
CCDC65
CCDC67
CCDC96
CCL19
CCM2L
CCNA1
CCNB1
CCNB2
CCR10
CD79A
CDC6
CDCA2
CDCA3
CDH22
CDH24
CDKN2C
CDKN3
CENPA
CENPE
CENPF
CENPH
CENPI
CHL1
CHP2
CISH
CIT
CKAP2
CKAP2L
CKM
CLEC12B
CLEC14A
CLSPN
COL13A1
COL6A3
CPLX3
CPN2
CSF1
CXCR6
CYP2S1
CYP4F39
D430019H16RIK
DACT2
DEFB1
DEPDC1A
DMPK
DNPH1
DTL
E130012A19RIK
ECT2
EFNA5
ELANE
ESCO2
ESR1
EXO1
EYA1
FAM126A
FAM151A
FAM166A
FAM64A
FAM83D
FAM89A
FBLN5
FCNA
FGF7
FKBP1B
FLRT1
FMN2
FOXM1
FRAS1
GALNT16
GBP9
GM11127
GM20878
GP9
GPAT2
GPR22
GRK5
H2-M5
HCN1
HEG1
HIST1H2AB
HIST2H2AC
HIVEP3
HPSE
HRH3
HSPA12A
ID4
IL6ST
INSRR
IPCEF1
IQGAP3
ITPKB
ITPR1
IZUMO4
JPH3
KANSL1L
KCNG3
KCNJ11
KCNQ4
KDR
KIF11
KIF14
KIF18A
KIF22
KIF2C
KIRREL3
KNSTRN
KRTAP13-1
LMLN
LPL
LRRN2
LY6C1
MAATS1
MAFA
MAOB
MAP1A
MARCH4
MARCO
MEGF11
MELK
MIS18BP1
MKI67
MNS1
MPHOSPH9
MPST
MUC15
MXRA7
MYH1
MYH7B
NANOS1
NCAPG
NCAPH
NEFH
NEIL3
NFE2
NFIX
NKX6-1
NPR1
NPY
NQO1
NSG2
NUAK1
NUF2
NUSAP1
NXPH3
OASL2
OLFM4
OPRM1
OXCT1
PLA2G4B
PARPBP
PBK
PCX
PDE6B
PFKFB2
PHACTR1
PI16
PIANP
PIF1
PITPNM3
PLAC9A
PLD6
PLVAP
POLQ
PPP1R1A
PRC1
PRL3D1
PRMT8
PSMC3IP
PYGO1
RASD1
RASGEF1C
RASL11B
RASSF8
RHOF
RNF157
ROBO2
SEPT4
SGCA
SGOL2
SHCBP1
SIGLECG
SKA1
SLC25A33
SLC26A1
SLC2A1
SLC2A2
SLC4A7
SLC9A5
SLIT1
SOCS1
SOX18
SPAG5
SPATS1
SPEG
SPIC
SPON1
ST3GAL1
STK32B
STMN1
SYNDIG1
SYTL3
SYTL4
TDRD6
TENM2
THBD
TIGD3
TMEM215
TMEM229B
TMEM47
TMEM91
TMSB15B2
TMSB15L
TNFRSF14
TNFRSF25
TNFRSF9
TOP2A
TPX2
TRIM67
TROAP
TRPC7
TSHZ1
TSPYL3
TTC28
TTK
UBE2C
UCHL1
UHRF1
VDR
VTN
WDR86
ZBTB7C
ZFP618
ZFP72
ZIM1

### Sheet: Dev_&_T1D
ACSL6
ALDH1A3
ANKRD34A
BC061194
BDH2
CHRM4
CNNM1
CRHBP
GM20594
GM5868
HRASLS
NKX2-1
PAPPA2
PLCZ1
RHOX8
SIS
SLC35F4
SPATA17
SULT1C2
TMEM145
ZFP872

### Sheet: Dev_&_T2D
ADAM32
AMY1
AMY2A2
AMY2A3
AMY2A4
AMY2A5
APOBEC1
CPVL
CRHR1
CRISP1
CXCL10
CYP2J12
GBP11
GDF3
GSTT4
HILS1
HIST2H4
HS3ST6
ICA1L
IGJ
KCNF1
L1CAM
LRRC9
LSMEM1
MATN2
NEBL
NPFFR2
NRCAM
PPM1E
PROM2
RBFOX1
SAMD11
SLC39A8
SPINK13
SRBD1
SV2B
TEX15
TGTP1
TGTP2
ZFP462
ZKSCAN16

### Sheet: T1D_&_T2D
2010107G12RIK
4833424O15RIK
A2M
AATK
ACVR1C
ADARB2
ATP1B2
CAPN9
CAR4
CDK15
CDR1
CEP112
CFTR
CHRNA4
CILP
CLDN8
DLGAP3
EMID1
FAM163A
FBXW15
FIBIN
FMO1
FMO4
FMO6
GDF1
GFRA3
GIPR
GM12429
GM266
GM8994
GPR26
HS3ST1
IL1F9
IL22
KCNJ12
KEG1
LACTBL1
LBP
LINGO3
LRRC16B
LRRC55
MAK
MESP1
MLPH
MPP3
MYLK
NACAD
NGFR
NTRK3
OLFM2
PADI4
PARD6G
PDZRN4
PENK
PLA2G5
PRR5L
RPH3A
SLC14A2
TGM5
TMEM35
TRPM5
VWA5B1
YBX2

### Sheet: Dev_&_T1D_&_T2D
AI593442
AOX1
BARHL1
CCDC39
COX6A2
DLGAP1
DRD2
EDN2
GAD2
GLRA1
GM8439
KCNH5
KCTD19
KNDC1
LAMA3
MYO3A
NTM
OLFR1233
OLFR1234
OLFR1322
SCNN1A
SFRP5
SGCZ
SLC6A15
SNHG11
SYT10
UCN3
UPK3A
ZMYND10
