## Supplementary Table 4 for "The Anna Karenina model of β cell maturation in development and their dedifferentiation in type 1 and type 2 diabetes"

### Sheet: BP_down_Dev_only
Category	Term	Count	%	PValue	Genes	List Total	Pop Hits	Pop Total	Fold Enrichment	Bonferroni	Benjamini	FDR
GOTERM_BP_DIRECT	GO:0007586~digestion	10	2.93255	1.8133e-09	PNLIPRP2, CCKAR, CLPS, ADM2, CTRB1, PRSS2, 2210010C04RIK, TRY5, PGC, TRY4	293	33	18082	18.701	2.27931e-06	2.27931e-06	2.27931e-06
GOTERM_BP_DIRECT	GO:0006508~proteolysis	28	8.21114	9.4073e-07	KLK1B11, CELA3B, CPB1, KLK1, USP18, DPP7, KLK1B4, KLK1B3, KLK1B5, C1RL, GGT1, TRY5, 2210010C04RIK, PRSS2, TRY4, KLK1B21, CPA2, CPA1, CELA2A, KLK1B24, CTRB1, CELA1, PGC, GZMK, MMP12, CTRL, KLK1B16, CTRC	293	582	18082	2.96903	0.0011818	0.000591248	0.000591248
GOTERM_BP_DIRECT	GO:0061180~mammary gland epithelium development	4	1.17302	0.000624738	MSX2, ATP2C2, PRLR, WNT4	293	11	18082	22.4412	0.544127	0.261765	0.261765
GOTERM_BP_DIRECT	GO:0007631~feeding behavior	5	1.46628	0.00210932	GAL, CCKAR, NEGR1, ADM2, MRAP2	293	34	18082	9.07549	0.929646	0.662855	0.662855
GOTERM_BP_DIRECT	GO:0006882~cellular zinc ion homeostasis	4	1.17302	0.00284153	SLC39A5, MT2, MT1, MT3	293	18	18082	13.7141	0.972037	0.698543	0.698543
GOTERM_BP_DIRECT	GO:0060749~mammary gland alveolus development	4	1.17302	0.00333433	TPH1, AGAP2, PRLR, AREG	293	19	18082	12.9923	0.984978	0.698543	0.698543
GOTERM_BP_DIRECT	GO:0034765~regulation of ion transmembrane transport	8	2.34604	0.00637971	KCNQ2, KCNA2, KCNIP4, SCN4A, CACNG2, CACNA1F, NALCN, KCNH1	293	135	18082	3.65709	0.999679	0.951365	0.951365
GOTERM_BP_DIRECT	GO:0055085~transmembrane transport	14	4.10557	0.00647809	SLC22A4, SLC2A13, KCNA2, SLC41A3, SLC16A11, CACNA1F, NALCN, SLC5A5, TRPM1, KCNQ2, SLC39A5, SCN4A, SLC26A3, KCNH1	293	364	18082	2.37359	0.999717	0.951365	0.951365
GOTERM_BP_DIRECT	GO:0006811~ion transport	19	5.57185	0.00681168	SLC22A4, GRIA2, TMEM63C, TTYH1, KCNA2, KCNIP4, SLC4A10, ATP2C2, CACNA1F, NALCN, SLC5A5, TRPM1, GLRB, KCNQ2, SLC39A5, CNGB3, SCN4A, CACNG2, KCNH1	293	584	18082	2.0078	0.999814	0.951365	0.951365
GOTERM_BP_DIRECT	GO:0016042~lipid catabolic process	7	2.05279	0.00852556	PNLIPRP2, NCEH1, CLPS, PLA2G1B, CEL, PLCD4, PNLIP	293	109	18082	3.96324	0.999979	1	1
GOTERM_BP_DIRECT	GO:0010038~response to metal ion	3	0.879765	0.0154148	MT2, MT1, MT3	293	12	18082	15.4283	1	1	1
GOTERM_BP_DIRECT	GO:0070059~intrinsic apoptotic signaling pathway in response to endoplasmic reticulum stress	4	1.17302	0.0200927	ERN1, DDIT3, TRIB3, CHAC1	293	36	18082	6.85703	1	1	1
GOTERM_BP_DIRECT	GO:0060081~membrane hyperpolarization	3	0.879765	0.0208079	KCNQ2, CACNG2, SLC26A3	293	14	18082	13.2243	1	1	1
GOTERM_BP_DIRECT	GO:0071625~vocalization behavior	3	0.879765	0.0208079	CNTNAP2, NRXN1, CELF6	293	14	18082	13.2243	1	1	1
GOTERM_BP_DIRECT	GO:0035458~cellular response to interferon-beta	4	1.17302	0.028291	GBP6, IGTP, GM4841, IIGP1	293	41	18082	6.02081	1	1	1
GOTERM_BP_DIRECT	GO:0002678~positive regulation of chronic inflammatory response	2	0.58651	0.0320374	PDE5A, IDO1	293	2	18082	61.7133	1	1	1
GOTERM_BP_DIRECT	GO:0048856~anatomical structure development	3	0.879765	0.0335382	AMER2, AMER3, WNT4	293	18	18082	10.2856	1	1	1
GOTERM_BP_DIRECT	GO:0034976~response to endoplasmic reticulum stress	5	1.46628	0.0345517	ERN1, PDIA2, DDIT3, ERP27, TRIB3	293	76	18082	4.06009	1	1	1
GOTERM_BP_DIRECT	GO:0006629~lipid metabolic process	14	4.10557	0.0362195	PNLIPRP2, PRKAA2, ELOVL4, PLA2G1B, MOGAT1, SLC16A11, CEL, PLCXD1, NCEH1, CLPS, THRSP, DEGS2, PLCD4, PNLIP	293	459	18082	1.88232	1	1	1
GOTERM_BP_DIRECT	GO:0009791~post-embryonic development	6	1.75953	0.0375994	CHST11, SLC4A10, CELA1, ATF5, SERPINA7, PNLIP	293	114	18082	3.24807	1	1	1
GOTERM_BP_DIRECT	GO:0006751~glutathione catabolic process	2	0.58651	0.0476704	CHAC1, GGT1	293	3	18082	41.1422	1	1	1
GOTERM_BP_DIRECT	GO:0097112~gamma-aminobutyric acid receptor clustering	2	0.58651	0.0476704	GLRB, NRXN1	293	3	18082	41.1422	1	1	1
GOTERM_BP_DIRECT	GO:0019344~cysteine biosynthetic process	2	0.58651	0.0476704	CBS, GGT1	293	3	18082	41.1422	1	1	1
GOTERM_BP_DIRECT	GO:0051795~positive regulation of catagen	2	0.58651	0.0476704	GAL, MSX2	293	3	18082	41.1422	1	1	1
GOTERM_BP_DIRECT	GO:0060828~regulation of canonical Wnt signaling pathway	3	0.879765	0.0485538	AMER2, AMER3, CTNND2	293	22	18082	8.41545	1	1	1
GOTERM_BP_DIRECT	GO:0071805~potassium ion transmembrane transport	5	1.46628	0.0579585	KCNQ2, KCNA2, KCNIP4, NALCN, KCNH1	293	90	18082	3.42852	1	1	1
GOTERM_BP_DIRECT	GO:0010273~detoxification of copper ion	2	0.58651	0.0630518	MT2, MT1	293	4	18082	30.8567	1	1	1
GOTERM_BP_DIRECT	GO:0060547~negative regulation of necrotic cell death	2	0.58651	0.0630518	NOL3, MT3	293	4	18082	30.8567	1	1	1
GOTERM_BP_DIRECT	GO:0006651~diacylglycerol biosynthetic process	2	0.58651	0.0630518	MOGAT1, ANG	293	4	18082	30.8567	1	1	1
GOTERM_BP_DIRECT	GO:0006069~ethanol oxidation	2	0.58651	0.0630518	ADH4, ADH1	293	4	18082	30.8567	1	1	1
GOTERM_BP_DIRECT	GO:0007601~visual perception	6	1.75953	0.0647003	TRPM1, GLRB, HSF4, CNGB3, CACNA1F, RGS9	293	133	18082	2.78406	1	1	1
GOTERM_BP_DIRECT	GO:0050768~negative regulation of neurogenesis	3	0.879765	0.0655179	ATF5, MT3, PITX3	293	26	18082	7.12077	1	1	1
GOTERM_BP_DIRECT	GO:0035902~response to immobilization stress	3	0.879765	0.0700271	TPH1, GAL, HNMT	293	27	18082	6.85703	1	1	1
GOTERM_BP_DIRECT	GO:0050806~positive regulation of synaptic transmission	3	0.879765	0.0700271	LGI1, GRIA2, CLSTN3	293	27	18082	6.85703	1	1	1
GOTERM_BP_DIRECT	GO:0086010~membrane depolarization during action potential	3	0.879765	0.0746346	SCN4A, CACNA1F, NALCN	293	28	18082	6.61214	1	1	1
GOTERM_BP_DIRECT	GO:0007269~neurotransmitter secretion	3	0.879765	0.0746346	SYT4, NRXN1, SNAP91	293	28	18082	6.61214	1	1	1
GOTERM_BP_DIRECT	GO:0042127~regulation of cell proliferation	8	2.34604	0.0759748	CHST11, TRNP1, CELA1, TNFRSF11B, DUSP15, ATF5, NR3C2, KCNH1	293	227	18082	2.17492	1	1	1
GOTERM_BP_DIRECT	GO:0043949~regulation of cAMP-mediated signaling	2	0.58651	0.0781856	RASD2, PDE10A	293	5	18082	24.6853	1	1	1
GOTERM_BP_DIRECT	GO:0006875~cellular metal ion homeostasis	2	0.58651	0.0781856	MT1, MT3	293	5	18082	24.6853	1	1	1
GOTERM_BP_DIRECT	GO:0007264~small GTPase mediated signal transduction	8	2.34604	0.0888581	RASD2, DOCK3, KLK1B4, RAB26, DIRAS1, RASGRF2, AGAP2, RERG	293	236	18082	2.09198	1	1	1
GOTERM_BP_DIRECT	GO:0007612~learning	4	1.17302	0.090959	CNTNAP2, CTNND2, NRXN1, AMPH	293	66	18082	3.7402	1	1	1
GOTERM_BP_DIRECT	GO:0060455~negative regulation of gastric acid secretion	2	0.58651	0.0930758	OXTR, TFF2	293	6	18082	20.5711	1	1	1
GOTERM_BP_DIRECT	GO:0030157~pancreatic juice secretion	2	0.58651	0.0930758	CCKAR, CEL	293	6	18082	20.5711	1	1	1
GOTERM_BP_DIRECT	GO:0032792~negative regulation of CREB transcription factor activity	2	0.58651	0.0930758	MSX2, DDIT3	293	6	18082	20.5711	1	1	1
GOTERM_BP_DIRECT	GO:0043065~positive regulation of apoptotic process	10	2.93255	0.0943125	NELL1, GAL, MSX2, UBD, DDIT3, CTRB1, EEF1A2, PDE5A, NUPR1, IDO1	293	335	18082	1.84219	1	1	1
GOTERM_BP_DIRECT	GO:0007155~cell adhesion	13	3.81232	0.0944624	CNTNAP2, NEGR1, TTYH1, CLSTN3, NRXN1, CTNND2, ICAM4, HAPLN4, CUZD1, CDH8, HAPLN1, BCAN, CNTNAP5C	293	485	18082	1.65417	1	1	1

### Sheet: BP_down_T1D_only
Category	Term	Count	%	PValue	Genes	List Total	Pop Hits	Pop Total	Fold Enrichment	Bonferroni	Benjamini	FDR
GOTERM_BP_DIRECT	GO:0010898~positive regulation of triglyceride catabolic process	4	2.1164	7.09332e-05	AADAC, APOC2, APOA1, APOA4	156	10	18082	46.3641	0.0565079	0.0581652	0.0578815
GOTERM_BP_DIRECT	GO:0045723~positive regulation of fatty acid biosynthetic process	4	2.1164	0.000209805	MLXIPL, APOC2, APOA1, APOA4	156	14	18082	33.1172	0.15807	0.0860202	0.0856006
GOTERM_BP_DIRECT	GO:0001523~retinoid metabolic process	4	2.1164	0.000541217	RBP2, APOC2, APOA1, APOA4	156	19	18082	24.4022	0.358482	0.134922	0.134263
GOTERM_BP_DIRECT	GO:0007565~female pregnancy	6	3.1746	0.000658154	IGFBP5, PSG29, PAPPA, PNOC, CYP2D26, GIP	156	81	18082	8.58594	0.417173	0.134922	0.134263
GOTERM_BP_DIRECT	GO:0070328~triglyceride homeostasis	4	2.1164	0.00155368	APOC2, APOA1, APOA4, GIP	156	27	18082	17.1719	0.720572	0.231494	0.230365
GOTERM_BP_DIRECT	GO:0033344~cholesterol efflux	4	2.1164	0.00172925	APOC2, APOA1, APOA4, APOB	156	28	18082	16.5586	0.758096	0.231494	0.230365
GOTERM_BP_DIRECT	GO:0051026~chiasma assembly	3	1.5873	0.00197617	MSH5, TEX11, CCNB1IP1	156	8	18082	43.4663	0.802509	0.231494	0.230365
GOTERM_BP_DIRECT	GO:0010873~positive regulation of cholesterol esterification	3	1.5873	0.00252651	APOA1, APOA4, AGTR1A	156	9	18082	38.6368	0.874363	0.258967	0.257704
GOTERM_BP_DIRECT	GO:0051006~positive regulation of lipoprotein lipase activity	3	1.5873	0.00381674	APOC2, APOA1, APOA4	156	11	18082	31.6119	0.956531	0.347747	0.346051
GOTERM_BP_DIRECT	GO:0033700~phospholipid efflux	3	1.5873	0.00809686	APOC2, APOA1, APOA4	156	16	18082	21.7332	0.998727	0.612313	0.609326
GOTERM_BP_DIRECT	GO:0009566~fertilization	4	2.1164	0.00853099	TEX11, KLK14, APOB, PCSK4	156	49	18082	9.46206	0.999111	0.612313	0.609326
GOTERM_BP_DIRECT	GO:0042493~response to drug	9	4.7619	0.00896067	SLC10A4, ATP4A, AOC1, ADCYAP1R1, CDH3, LTA, APOA1, CYP2D26, GIP	156	339	18082	3.07726	0.999377	0.612313	0.609326
GOTERM_BP_DIRECT	GO:0019433~triglyceride catabolic process	3	1.5873	0.0125361	APOA1, APOA4, APOB	156	20	18082	17.3865	0.999968	0.790741	0.786884
GOTERM_BP_DIRECT	GO:0006869~lipid transport	5	2.6455	0.0153285	APOC2, APOA1, APOA4, TNFAIP8L3, APOB	156	111	18082	5.22118	0.999997	0.897814	0.893434
GOTERM_BP_DIRECT	GO:0060354~negative regulation of cell adhesion molecule production	2	1.0582	0.0170711	APOA1, AQP4	156	2	18082	115.91	0.999999	0.933221	0.928668
GOTERM_BP_DIRECT	GO:0007131~reciprocal meiotic recombination	3	1.5873	0.0238524	TEX11, XRCC3, CCNB1IP1	156	28	18082	12.419	1	1	0.996337
GOTERM_BP_DIRECT	GO:0019233~sensory perception of pain	4	2.1164	0.0284933	TACR1, CACNA1E, GRM1, GIP	156	77	18082	6.02131	1	1	0.996337
GOTERM_BP_DIRECT	GO:0042157~lipoprotein metabolic process	3	1.5873	0.0306111	APOA1, APOA4, APOB	156	32	18082	10.8666	1	1	0.996337
GOTERM_BP_DIRECT	GO:0007339~binding of sperm to zona pellucida	3	1.5873	0.0380295	ZAN, ADAM1A, PCSK4	156	36	18082	9.65919	1	1	0.996337
GOTERM_BP_DIRECT	GO:0032489~regulation of Cdc42 protein signal transduction	2	1.0582	0.0421364	RIT2, APOA1	156	5	18082	46.3641	1	1	0.996337
GOTERM_BP_DIRECT	GO:0035315~hair cell differentiation	2	1.0582	0.0421364	ERCC2, USH2A	156	5	18082	46.3641	1	1	0.996337
GOTERM_BP_DIRECT	GO:0030300~regulation of intestinal cholesterol absorption	2	1.0582	0.0421364	APOA1, APOA4	156	5	18082	46.3641	1	1	0.996337
GOTERM_BP_DIRECT	GO:0022405~hair cycle process	2	1.0582	0.0503495	CDH3, ERCC2	156	6	18082	38.6368	1	1	0.996337
GOTERM_BP_DIRECT	GO:0042158~lipoprotein biosynthetic process	2	1.0582	0.0503495	APOA1, APOB	156	6	18082	38.6368	1	1	0.996337
GOTERM_BP_DIRECT	GO:0034372~very-low-density lipoprotein particle remodeling	2	1.0582	0.0584927	APOA1, APOA4	156	7	18082	33.1172	1	1	0.996337
GOTERM_BP_DIRECT	GO:0034380~high-density lipoprotein particle assembly	2	1.0582	0.0665664	APOA1, APOA4	156	8	18082	28.9776	1	1	0.996337
GOTERM_BP_DIRECT	GO:0015670~carbon dioxide transport	2	1.0582	0.0665664	AQP4, RHAG	156	8	18082	28.9776	1	1	0.996337
GOTERM_BP_DIRECT	GO:0030154~cell differentiation	12	6.34921	0.0724084	NOTCH3, SEMA6C, CDX4, ADCYAP1R1, ANGPT2, PLK5, PAX8, FRZB, STYK1, CSPG5, ZFP541, IQCG	156	780	18082	1.78323	1	1	0.996337
GOTERM_BP_DIRECT	GO:0010269~response to selenium ion	2	1.0582	0.0825082	APOB, GIP	156	10	18082	23.1821	1	1	0.996337
GOTERM_BP_DIRECT	GO:0043568~positive regulation of insulin-like growth factor receptor signaling pathway	2	1.0582	0.0903774	CDH3, IGFBP5	156	11	18082	21.0746	1	1	0.996337
GOTERM_BP_DIRECT	GO:0016567~protein ubiquitination	7	3.7037	0.0917118	RNF182, TRIM58, PDZRN3, KLHL41, KLHL30, CCNB1IP1, RNF165	156	362	18082	2.24136	1	1	0.996337

### Sheet: BP_down_T2D_only
Category	Term	Count	%	PValue	Genes	List Total	Pop Hits	Pop Total	Fold Enrichment	Bonferroni	Benjamini	FDR
GOTERM_BP_DIRECT	GO:0007067~mitotic nuclear division	29	10.5455	1.13395e-17	CDCA2, CDCA3, BUB1B, KIF11, NCAPH, SKA1, TTC28, CCNB2, CCNB1, MIS18BP1, NUF2, NUSAP1, FAM83D, BUB1, LMLN, SPAG5, UBE2C, CDC6, KNSTRN, CIT, ANLN, CCNA1, CENPE, ASPM, TPX2, CENPH, BIRC5, KIF2C, FAM64A	227	277	18082	8.33948	1.44806e-14	1.44806e-14	1.43898e-14
GOTERM_BP_DIRECT	GO:0007049~cell cycle	40	14.5455	3.40681e-17	CDCA2, CDCA3, UHRF1, BUB1B, KIF11, MKI67, FOXM1, NCAPH, SKA1, TTC28, CCNB2, CCNB1, MIS18BP1, NUF2, NUSAP1, CLSPN, FAM83D, ECT2, BUB1, LMLN, CDKN2C, SPAG5, UBE2C, CKAP2, CDC6, ESCO2, SEPT4, KNSTRN, CIT, ANLN, CCNA1, CENPE, ASPM, TPX2, MELK, PRC1, BIRC5, KIF2C, FAM64A, CDKN3	227	614	18082	5.18934	4.3505e-14	2.17525e-14	2.16162e-14
GOTERM_BP_DIRECT	GO:0051301~cell division	32	11.6364	5.3992e-17	CDCA2, CDCA3, KIF14, BUB1B, KIF11, NCAPH, SKA1, TTC28, CCNB2, CCNB1, MIS18BP1, NUF2, NUSAP1, FAM83D, ECT2, BUB1, LMLN, SPAG5, UBE2C, CDC6, SEPT4, KNSTRN, CIT, ANLN, CCNA1, CENPE, ASPM, TPX2, PRC1, BIRC5, KIF2C, FAM64A	227	374	18082	6.81552	6.89477e-14	2.29826e-14	2.28386e-14
GOTERM_BP_DIRECT	GO:0007059~chromosome segregation	13	4.72727	1.10406e-09	TOP2A, CDCA2, SPAG5, KIF11, ESCO2, KNSTRN, SKA1, CENPE, CENPF, CENPH, BIRC5, KIF2C, BUB1	227	89	18082	11.6352	1.40988e-06	3.5247e-07	3.50262e-07
GOTERM_BP_DIRECT	GO:0051310~metaphase plate congression	5	1.81818	1.0873e-05	CENPE, CENPF, KIF2C, KIF22, FAM83D	227	12	18082	33.1902	0.013789	0.00277697	0.00275958
GOTERM_BP_DIRECT	GO:0007080~mitotic metaphase plate congression	6	2.18182	6.04141e-05	CENPE, KIF18A, CCNB1, KIF14, KIF2C, KIF22	227	34	18082	14.057	0.07425	0.0128581	0.0127776
GOTERM_BP_DIRECT	GO:0000070~mitotic sister chromatid segregation	5	1.81818	0.000174582	SPAG5, NUSAP1, CENPA, KNSTRN, CIT	227	23	18082	17.3166	0.199854	0.0318488	0.0316493
GOTERM_BP_DIRECT	GO:0000281~mitotic cytokinesis	5	1.81818	0.00050452	ANLN, STMN1, NUSAP1, CKAP2, CENPA	227	30	18082	13.2761	0.475041	0.080534	0.0800295
GOTERM_BP_DIRECT	GO:0007019~microtubule depolymerization	4	1.45455	0.000633436	KIF18A, STMN1, KIF14, KIF2C	227	14	18082	22.759	0.554765	0.0898775	0.0893145
GOTERM_BP_DIRECT	GO:0007051~spindle organization	4	1.45455	0.00095669	ASPM, SPAG5, KIF11, KNSTRN	227	16	18082	19.9141	0.705442	0.122169	0.121404
GOTERM_BP_DIRECT	GO:0007155~cell adhesion	16	5.81818	0.00118816	KIRREL3, LMLN, SPON1, TENM2, COL13A1, TROAP, OLFM4, FBLN5, GP9, VTN, NUAK1, CHL1, CDH22, FLRT1, CDH24, HPSE	227	485	18082	2.62784	0.780889	0.137934	0.13707
GOTERM_BP_DIRECT	GO:0002244~hematopoietic progenitor cell differentiation	7	2.54545	0.00144314	TOP2A, PYGO1, ANLN, DACT2, ESCO2, TMEM91, SIGLECG	227	98	18082	5.68974	0.841851	0.153574	0.152612
GOTERM_BP_DIRECT	GO:0006468~protein phosphorylation	17	6.18182	0.0024781	DMPK, NPR1, INSRR, BUB1B, TTK, CIT, NUAK1, CCNB1, MELK, GRK5, PBK, KDR, SPEG, BIRC5, STK32B, BUB1, ST3GAL1	227	576	18082	2.35097	0.957932	0.227341	0.225917
GOTERM_BP_DIRECT	GO:0006974~cellular response to DNA damage stimulus	14	5.09091	0.00249238	TOP2A, PIF1, POLQ, PARPBP, EYA1, UHRF1, FMN2, FOXM1, NEIL3, NUAK1, EXO1, CLSPN, DTL, CDKN3	227	420	18082	2.65521	0.958694	0.227341	0.225917
GOTERM_BP_DIRECT	GO:0007018~microtubule-based movement	6	2.18182	0.00293872	CENPE, KIF18A, KIF14, KIF2C, KIF22, KIF11	227	78	18082	6.12741	0.976676	0.250114	0.248547
GOTERM_BP_DIRECT	GO:0051988~regulation of attachment of spindle microtubules to kinetochore	3	1.09091	0.00313377	SPAG5, ECT2, KNSTRN	227	7	18082	34.1385	0.981832	0.250114	0.248547
GOTERM_BP_DIRECT	GO:0030071~regulation of mitotic metaphase/anaphase transition	3	1.09091	0.00528429	CENPE, UBE2C, CDC6	227	9	18082	26.5521	0.998848	0.374891	0.372543
GOTERM_BP_DIRECT	GO:0051983~regulation of chromosome segregation	3	1.09091	0.00528429	KIF2C, MKI67, BUB1	227	9	18082	26.5521	0.998848	0.374891	0.372543
GOTERM_BP_DIRECT	GO:0007420~brain development	9	3.27273	0.00592408	ROBO2, ASPM, OXCT1, CDH22, STMN1, ID4, SEPT4, EFNA5, NEFH	227	216	18082	3.31902	0.999493	0.39816	0.395666
GOTERM_BP_DIRECT	GO:0008283~cell proliferation	9	3.27273	0.00656857	UCHL1, MELK, CSF1, UHRF1, ID4, NKX6-1, MKI67, FAM83D, BUB1	227	220	18082	3.25867	0.999779	0.417479	0.414864
GOTERM_BP_DIRECT	GO:0006281~DNA repair	11	4	0.00686536	PIF1, POLQ, NEIL3, PARPBP, ANKLE1, EYA1, UHRF1, EXO1, KIF22, CLSPN, FOXM1	227	318	18082	2.75541	0.999849	0.417479	0.414864
GOTERM_BP_DIRECT	GO:0032467~positive regulation of cytokinesis	4	1.45455	0.0079744	KIF14, CDC6, ECT2, CIT	227	33	18082	9.65532	0.999964	0.442753	0.439979
GOTERM_BP_DIRECT	GO:0032147~activation of protein kinase activity	4	1.45455	0.0079744	TPX2, KIF14, CLSPN, ECT2	227	33	18082	9.65532	0.999964	0.442753	0.439979
GOTERM_BP_DIRECT	GO:0000910~cytokinesis	4	1.45455	0.0109498	PRC1, BIRC5, ECT2, CIT	227	37	18082	8.6115	0.999999	0.544142	0.540733
GOTERM_BP_DIRECT	GO:0007076~mitotic chromosome condensation	3	1.09091	0.0110789	NUSAP1, NCAPG, NCAPH	227	13	18082	18.3822	0.999999	0.544142	0.540733
GOTERM_BP_DIRECT	GO:0001945~lymph vessel development	3	1.09091	0.0110789	SOX18, HEG1, KDR	227	13	18082	18.3822	0.999999	0.544142	0.540733
GOTERM_BP_DIRECT	GO:0042755~eating behavior	4	1.45455	0.0117806	UCHL1, HRH3, BBS12, OPRM1	227	38	18082	8.38488	1	0.557179	0.553689
GOTERM_BP_DIRECT	GO:0050679~positive regulation of epithelial cell proliferation	5	1.81818	0.015129	FGF7, EYA1, HRH3, KDR, ESR1	227	76	18082	5.24055	1	0.689992	0.68567
GOTERM_BP_DIRECT	GO:0035584~calcium-mediated signaling using intracellular calcium source	3	1.09091	0.0186945	TENM2, KDR, DEFB1	227	17	18082	14.057	1	0.796089	0.791102
GOTERM_BP_DIRECT	GO:0007275~multicellular organism development	22	8	0.0187022	ROBO2, EYA1, COL13A1, VDR, HEG1, TSHZ1, TNFRSF9, TDRD6, FMN2, EFNA5, CIT, CCNA1, CENPE, CHL1, STMN1, FLRT1, SLIT1, DACT2, KDR, TNFRSF14, TNFRSF25, NKX6-1	227	1029	18082	1.70305	1	0.796089	0.791102
GOTERM_BP_DIRECT	GO:0007094~mitotic spindle assembly checkpoint	3	1.09091	0.0208602	CENPE, BUB1B, BUB1	227	18	18082	13.2761	1	0.859308	0.853924
GOTERM_BP_DIRECT	GO:0055017~cardiac muscle tissue growth	2	0.727273	0.0248417	HEG1, CCM2L	227	2	18082	79.6564	1	0.986224	0.980046
GOTERM_BP_DIRECT	GO:0031290~retinal ganglion cell axon guidance	3	1.09091	0.0254858	ROBO2, SLIT1, EFNA5	227	20	18082	11.9485	1	0.986224	0.980046
GOTERM_BP_DIRECT	GO:0071805~potassium ion transmembrane transport	5	1.81818	0.0263581	KCNG3, SLC9A5, KCNJ11, KCNQ4, HCN1	227	90	18082	4.42535	1	0.989979	0.983777
GOTERM_BP_DIRECT	GO:0051321~meiotic cell cycle	5	1.81818	0.0313143	PSMC3IP, CCNA1, EXO1, MNS1, PLD6	227	95	18082	4.19244	1	1	0.994514
GOTERM_BP_DIRECT	GO:0000226~microtubule cytoskeleton organization	5	1.81818	0.0323669	PRC1, MAP1A, NUSAP1, BIRC5, NEFH	227	96	18082	4.14877	1	1	0.994514
GOTERM_BP_DIRECT	GO:0060745~mammary gland branching involved in pregnancy	2	0.727273	0.0370312	VDR, ESR1	227	3	18082	53.1043	1	1	0.994514
GOTERM_BP_DIRECT	GO:0090271~positive regulation of fibroblast growth factor production	2	0.727273	0.0370312	HEG1, CCM2L	227	3	18082	53.1043	1	1	0.994514
GOTERM_BP_DIRECT	GO:0048866~stem cell fate specification	2	0.727273	0.0370312	CENPF, SOX18	227	3	18082	53.1043	1	1	0.994514
GOTERM_BP_DIRECT	GO:0032496~response to lipopolysaccharide	7	2.54545	0.0376932	THBD, MAOB, TNFRSF9, TNFRSF14, TNFRSF25, OPRM1, ELANE	227	197	18082	2.83043	1	1	0.994514
GOTERM_BP_DIRECT	GO:0007204~positive regulation of cytosolic calcium ion concentration	6	2.18182	0.0384113	HRH3, FKBP1B, ITPR1, KDR, ESR1, CCR10	227	148	18082	3.22931	1	1	0.994514
GOTERM_BP_DIRECT	GO:0008284~positive regulation of cell proliferation	13	4.72727	0.0403836	CSF1, KIF14, FOXM1, CENPF, FGF7, GRK5, ADORA2B, PRC1, ID4, CHP2, KDR, IL6ST, SLC25A33	227	542	18082	1.91058	1	1	0.994514
GOTERM_BP_DIRECT	GO:0000082~G1/S transition of mitotic cell cycle	4	1.45455	0.0425253	CDKN2C, ID4, IQGAP3, CDKN3	227	62	18082	5.13912	1	1	0.994514
GOTERM_BP_DIRECT	GO:0016310~phosphorylation	14	5.09091	0.0441648	CKM, DMPK, INSRR, BUB1B, TTK, CIT, NUAK1, MELK, GRK5, PBK, KDR, SPEG, STK32B, BUB1	227	612	18082	1.8222	1	1	0.994514
GOTERM_BP_DIRECT	GO:0051987~positive regulation of attachment of spindle microtubules to kinetochore	2	0.727273	0.049069	CENPE, CCNB1	227	4	18082	39.8282	1	1	0.994514
GOTERM_BP_DIRECT	GO:0070837~dehydroascorbic acid transport	2	0.727273	0.049069	SLC2A1, SLC2A2	227	4	18082	39.8282	1	1	0.994514
GOTERM_BP_DIRECT	GO:0044791~positive regulation by host of viral release from host cell	2	0.727273	0.049069	PCX, ZFP72	227	4	18082	39.8282	1	1	0.994514
GOTERM_BP_DIRECT	GO:0071156~regulation of cell cycle arrest	2	0.727273	0.049069	FOXM1, SLC25A33	227	4	18082	39.8282	1	1	0.994514
GOTERM_BP_DIRECT	GO:0032100~positive regulation of appetite	2	0.727273	0.049069	NPY, OPRM1	227	4	18082	39.8282	1	1	0.994514
GOTERM_BP_DIRECT	GO:0001570~vasculogenesis	4	1.45455	0.0534089	SOX18, HEG1, KDR, FOXM1	227	68	18082	4.68567	1	1	0.994514
GOTERM_BP_DIRECT	GO:0071459~protein localization to chromosome, centromeric region	2	0.727273	0.0609569	BUB1B, CENPA	227	5	18082	31.8626	1	1	0.994514
GOTERM_BP_DIRECT	GO:0014063~negative regulation of serotonin secretion	2	0.727273	0.0609569	HRH3, MAOB	227	5	18082	31.8626	1	1	0.994514
GOTERM_BP_DIRECT	GO:0007091~metaphase/anaphase transition of mitotic cell cycle	2	0.727273	0.0609569	BUB1B, CIT	227	5	18082	31.8626	1	1	0.994514
GOTERM_BP_DIRECT	GO:0051984~positive regulation of chromosome segregation	2	0.727273	0.0609569	CENPE, CDC6	227	5	18082	31.8626	1	1	0.994514
GOTERM_BP_DIRECT	GO:0000086~G2/M transition of mitotic cell cycle	3	1.09091	0.0637538	BIRC5, FOXM1, CIT	227	33	18082	7.24149	1	1	0.994514
GOTERM_BP_DIRECT	GO:0048709~oligodendrocyte differentiation	3	1.09091	0.0671968	VTN, CDKN2C, NKX6-1	227	34	18082	7.0285	1	1	0.994514
GOTERM_BP_DIRECT	GO:0006260~DNA replication	5	1.81818	0.068564	PIF1, POLQ, NFIX, CDC6, DTL	227	123	18082	3.23806	1	1	0.994514
GOTERM_BP_DIRECT	GO:0030073~insulin secretion	3	1.09091	0.0707	FKBP1B, MAFA, CPLX3	227	35	18082	6.82769	1	1	0.994514
GOTERM_BP_DIRECT	GO:0051480~regulation of cytosolic calcium ion concentration	3	1.09091	0.0707	TRPC7, FKBP1B, PDE6B	227	35	18082	6.82769	1	1	0.994514
GOTERM_BP_DIRECT	GO:0090307~mitotic spindle assembly	3	1.09091	0.0707	TPX2, BIRC5, KIF11	227	35	18082	6.82769	1	1	0.994514
GOTERM_BP_DIRECT	GO:0051453~regulation of intracellular pH	3	1.09091	0.0707	SLC4A7, SLC9A5, SLC26A1	227	35	18082	6.82769	1	1	0.994514
GOTERM_BP_DIRECT	GO:0045601~regulation of endothelial cell differentiation	2	0.727273	0.0726969	KDR, APOLD1	227	6	18082	26.5521	1	1	0.994514
GOTERM_BP_DIRECT	GO:0032873~negative regulation of stress-activated MAPK cascade	2	0.727273	0.0726969	PBK, FOXM1	227	6	18082	26.5521	1	1	0.994514
GOTERM_BP_DIRECT	GO:2000042~negative regulation of double-strand break repair via homologous recombination	2	0.727273	0.0726969	POLQ, PARPBP	227	6	18082	26.5521	1	1	0.994514
GOTERM_BP_DIRECT	GO:0009749~response to glucose	4	1.45455	0.0741803	PFKFB2, FKBP1B, LPL, MAFA	227	78	18082	4.08494	1	1	0.994514
GOTERM_BP_DIRECT	GO:0051209~release of sequestered calcium ion into cytosol	3	1.09091	0.0778794	FKBP1B, ITPR1, CCL19	227	37	18082	6.45863	1	1	0.994514
GOTERM_BP_DIRECT	GO:0050890~cognition	3	1.09091	0.0815515	HRH3, CHL1, ADORA1	227	38	18082	6.28866	1	1	0.994514
GOTERM_BP_DIRECT	GO:0044794~positive regulation by host of viral process	2	0.727273	0.0842908	PCX, ZFP72	227	7	18082	22.759	1	1	0.994514
GOTERM_BP_DIRECT	GO:0071168~protein localization to chromatin	2	0.727273	0.0842908	ESCO2, ESR1	227	7	18082	22.759	1	1	0.994514
GOTERM_BP_DIRECT	GO:0003209~cardiac atrium morphogenesis	2	0.727273	0.0842908	HEG1, CCM2L	227	7	18082	22.759	1	1	0.994514
GOTERM_BP_DIRECT	GO:0018105~peptidyl-serine phosphorylation	5	1.81818	0.0856873	DMPK, PBK, TTK, CLSPN, STK32B	227	133	18082	2.9946	1	1	0.994514
GOTERM_BP_DIRECT	GO:0045787~positive regulation of cell cycle	3	1.09091	0.0890512	CENPF, CCNB1, BIRC5	227	40	18082	5.97423	1	1	0.994514
GOTERM_BP_DIRECT	GO:0001973~adenosine receptor signaling pathway	2	0.727273	0.0957403	ADORA2B, ADORA1	227	8	18082	19.9141	1	1	0.994514
GOTERM_BP_DIRECT	GO:0051315~attachment of mitotic spindle microtubules to kinetochore	2	0.727273	0.0957403	CENPE, KIF2C	227	8	18082	19.9141	1	1	0.994514
GOTERM_BP_DIRECT	GO:0060087~relaxation of vascular smooth muscle	2	0.727273	0.0957403	ADORA2B, ADORA1	227	8	18082	19.9141	1	1	0.994514

### Sheet: BP_down_Dev-T1D
Category	Term	Count	%	PValue	Genes	List Total	Pop Hits	Pop Total	Fold Enrichment	Bonferroni	Benjamini	FDR
GOTERM_BP_DIRECT	GO:0006629~lipid metabolic process	3	15	0.0542857	PLCZ1, ACSL6, HRASLS	16	459	18082	7.38644	0.999332	1	1
GOTERM_BP_DIRECT	GO:0007626~locomotory behavior	2	10	0.0859732	ALDH1A3, NKX2-1	16	108	18082	20.9282	0.999992	1	1
GOTERM_BP_DIRECT	GO:0016042~lipid catabolic process	2	10	0.086736	PLCZ1, HRASLS	16	109	18082	20.7362	0.999993	1	1

### Sheet: BP_down_Dev-T2D
Category	Term	Count	%	PValue	Genes	List Total	Pop Hits	Pop Total	Fold Enrichment	Bonferroni	Benjamini	FDR
GOTERM_BP_DIRECT	GO:0016052~carbohydrate catabolic process	5	12.5	3.20406e-10	AMY2A3, AMY2A2, AMY2A5, AMY2A4, AMY1	34	7	18082	379.874	6.92076e-08	6.92076e-08	6.92076e-08
GOTERM_BP_DIRECT	GO:0009615~response to virus	3	7.5	0.0102556	CXCL10, TGTP2, TGTP1	34	84	18082	18.9937	0.892111	1	1
GOTERM_BP_DIRECT	GO:0035455~response to interferon-alpha	2	5	0.0216883	TGTP2, TGTP1	34	12	18082	88.6373	0.991228	1	1
GOTERM_BP_DIRECT	GO:0007411~axon guidance	3	7.5	0.0301407	NRCAM, L1CAM, MATN2	34	149	18082	10.7079	0.998654	1	1
GOTERM_BP_DIRECT	GO:0045662~negative regulation of myoblast differentiation	2	5	0.046415	CXCL10, GDF3	34	26	18082	40.9095	0.999965	1	1
GOTERM_BP_DIRECT	GO:0034341~response to interferon-gamma	2	5	0.046415	TGTP2, TGTP1	34	26	18082	40.9095	0.999965	1	1
GOTERM_BP_DIRECT	GO:0010332~response to gamma radiation	2	5	0.0602714	APOBEC1, CXCL10	34	34	18082	31.2837	0.999999	1	1
GOTERM_BP_DIRECT	GO:0035458~cellular response to interferon-beta	2	5	0.0722354	TGTP2, TGTP1	34	41	18082	25.9426	1	1	1
GOTERM_BP_DIRECT	GO:0006955~immune response	3	7.5	0.0878045	CXCL10, TGTP2, TGTP1	34	272	18082	5.8657	1	1	1

### Sheet: BP_down_T1D-T2D
Category	Term	Count	%	PValue	Genes	List Total	Pop Hits	Pop Total	Fold Enrichment	Bonferroni	Benjamini	FDR
GOTERM_BP_DIRECT	GO:0034599~cellular response to oxidative stress	3	5.17241	0.0107414	NGFR, PENK, PRR5L	46	63	18082	18.7184	0.982194	1	1
GOTERM_BP_DIRECT	GO:0032496~response to lipopolysaccharide	4	6.89655	0.012919	NGFR, PENK, FMO1, LBP	46	197	18082	7.98146	0.992173	1	1
GOTERM_BP_DIRECT	GO:0006468~protein phosphorylation	6	10.3448	0.0137821	ACVR1C, MAK, NTRK3, AATK, CDK15, MYLK	46	576	18082	4.09466	0.994352	1	1
GOTERM_BP_DIRECT	GO:0006811~ion transport	6	10.3448	0.0145549	KCNJ12, CHRNA4, ATP1B2, TRPM5, LRRC55, CFTR	46	584	18082	4.03856	0.995784	1	1
GOTERM_BP_DIRECT	GO:0019233~sensory perception of pain	3	5.17241	0.0157431	NGFR, CHRNA4, PENK	46	77	18082	15.3151	0.997312	1	1
GOTERM_BP_DIRECT	GO:0016310~phosphorylation	6	10.3448	0.0174903	ACVR1C, MAK, NTRK3, AATK, CDK15, MYLK	46	612	18082	3.85379	0.998614	1	1
GOTERM_BP_DIRECT	GO:0007626~locomotory behavior	3	5.17241	0.029617	OLFM2, CHRNA4, PENK	46	108	18082	10.9191	0.999987	1	1
GOTERM_BP_DIRECT	GO:0015701~bicarbonate transport	2	3.44828	0.0533735	CFTR, CAR4	46	22	18082	35.7352	1	1	1
GOTERM_BP_DIRECT	GO:0010107~potassium ion import	2	3.44828	0.0627739	KCNJ12, ATP1B2	46	26	18082	30.2375	1	1	1
GOTERM_BP_DIRECT	GO:0046777~protein autophosphorylation	3	5.17241	0.0759949	MAK, NTRK3, AATK	46	183	18082	6.44405	1	1	1
GOTERM_BP_DIRECT	GO:0048678~response to axon injury	2	3.44828	0.0767036	GIPR, NTRK3	46	32	18082	24.5679	1	1	1
GOTERM_BP_DIRECT	GO:0006810~transport	9	15.5172	0.0781426	RPH3A, KCNJ12, CHRNA4, NACAD, LBP, ATP1B2, TRPM5, LRRC55, CFTR	46	1822	18082	1.9417	1	1	1

### Sheet: BP_down_all
Category	Term	Count	%	PValue	Genes	List Total	Pop Hits	Pop Total	Fold Enrichment	Bonferroni	Benjamini	FDR
GOTERM_BP_DIRECT	GO:0055078~sodium ion homeostasis	2	6.89655	0.0110095	SCNN1A, UPK3A	26	8	18082	173.865	0.948537	1	1
GOTERM_BP_DIRECT	GO:0036159~inner dynein arm assembly	2	6.89655	0.0164705	CCDC39, ZMYND10	26	12	18082	115.91	0.988331	1	1
GOTERM_BP_DIRECT	GO:0007268~chemical synaptic transmission	3	10.3448	0.0233824	GLRA1, SYT10, DLGAP1	26	172	18082	12.1301	0.998237	1	1
GOTERM_BP_DIRECT	GO:0001659~temperature homeostasis	2	6.89655	0.0286521	EDN2, DRD2	26	21	18082	66.2344	0.999587	1	1
GOTERM_BP_DIRECT	GO:0001964~startle response	2	6.89655	0.0299966	GLRA1, DRD2	26	22	18082	63.2238	0.999715	1	1
GOTERM_BP_DIRECT	GO:0044458~motile cilium assembly	2	6.89655	0.0393585	CCDC39, ZMYND10	26	29	18082	47.9629	0.999979	1	1
GOTERM_BP_DIRECT	GO:0006811~ion transport	4	13.7931	0.0455072	GLRA1, KCNH5, SLC6A15, SCNN1A	26	584	18082	4.76344	0.999996	1	1
GOTERM_BP_DIRECT	GO:0051898~negative regulation of protein kinase B signaling	2	6.89655	0.053895	SFRP5, DRD2	26	40	18082	34.7731	1	1	1
GOTERM_BP_DIRECT	GO:0007628~adult walking behavior	2	6.89655	0.0565152	GLRA1, DRD2	26	42	18082	33.1172	1	1	1
GOTERM_BP_DIRECT	GO:0007608~sensory perception of smell	5	17.2414	0.0696206	SYT10, DRD2, OLFR1233, OLFR1322, OLFR1234	26	1143	18082	3.04226	1	1	1
